# Using kinetic modelling to infer adaptations in *Saccharomyces cerevisiae* carbohydrate storage metabolism to feast famine regimes

**DOI:** 10.1101/2022.06.28.497175

**Authors:** David Lao-Martil, Koen J.A. Verhagen, Ana H. Valdeira Caetano, Ilse H. Pardijs, Natal A.W. van Riel, S. Aljoscha Wahl

## Abstract

Microbial metabolism is strongly dependent on the environmental conditions. While these can be well controlled under laboratory conditions, large-scale bioreactors are characterized by inhomogeneities and consequently dynamic conditions for the organisms. How *Saccharomyces cerevisiae* responds to frequent perturbations in industrial bioreactors is still not understood mechanistically. To study the adjustments to prolonged dynamic conditions, experiments under a feast/famine regime were performed and analysed using modelling approaches. Multiple types of data were integrated; including quantitative metabolomics, ^13^C incorporation and flux quantification. Kinetic metabolic modelling was applied to unravel the relevant intracellular metabolic response mechanisms. An existing model of yeast central carbon metabolism was extended, and different subsets of enzymatic kinetic constants were estimated. A novel parameter estimation pipeline based on combinatorial enzyme selection, supplemented by regularization, was developed to identify and predict the minimum enzyme and parameter adjustments from steady-state to feast famine conditions. This approach predicted proteomic changes in hexose transport and phosphorylation reactions, which was additionally confirmed by proteome measurements. Nevertheless, the modelling also hints to a yet unknown kinetic or regulation phenomenon. Some intracellular fluxes could not be reproduced by mechanistic rate laws, including hexose transport and intracellular trehalase activity during feast famine cycles.

**Author summary:** Kinetic metabolic models are used to understand how biological systems deal with dynamic perturbations in their environment. A well-known case of their application is the microorganism *Saccharomyces cerevisiae*, which was domesticated by mankind thousands of years ago, and is used to produce a wide range of products such as bread, beverages, and biofuels. When cultured in industrial-scale bioreactors, this cell factory is impacted by environmental perturbations which can challenge the bioprocess performance. The feast famine regime has been proposed as an experimental setup to downscale these industrial perturbations. Intracellularly, these perturbations impact central carbon metabolism, including carbon storage. Even though kinetic metabolic models have been developed to study the effect of extracellular perturbations, they have not explored the feast famine regime and its implications on carbon metabolism. We developed a model identification tool and used it to expand the existing models to represent carbon metabolism under feast famine regime. We used computer simulations to point at adaptations in yeast metabolism and locations in the model where our understanding is not entirely accurate. We found that combining multiple types of data, despite challenging, can be very beneficial by providing a comprehensive and realistic representation of the cell.
