## supplementary_materials for "Using kinetic modelling to infer adaptations in *Saccharomyces cerevisiae* carbohydrate storage metabolism to feast famine regimes": S1_Appendix.xlsx

### Sheet: ODEs_mass_balances
Mass balances
metabolite	rate equations
ACE	+ v_PDC - v_ADH + v_sinkACE;
BPG	+ v_GAPDH - v_PGK;
F16BP	+ v_PFK - v_ALD;
F6P	- v_PFK + v_PGI + v_sinkF6P;
G6P	+ v_GLK - v_PGI + v_sinkG6P + v_PGM1 - v_TPS1;
GLCi	- v_GLK + v_GLT + 2.*v_NTH1 + 2.*v_ATH1vac + v_glycDeg;
NAD	+ v_G3PDH - v_GAPDH + v_ADH + v_mitoNADH;
NADH	- v_G3PDH + v_GAPDH - v_ADH - v_mitoNADH;
ATP	+ v_ADK1 - v_GLK - v_ATPase - v_PFK + v_PGK + v_PYK - v_TPS1 + v_mito;
P2G	+ v_PGM - v_ENO;
P3G	+ v_PGK - v_PGM + v_sinkP3G;
PEP	+ v_ENO - v_PYK + v_sinkPEP;
PYR	+ v_PYK - v_PDC + v_sinkPYR;
GLYCERAL3P	+ v_ALD - v_GAPDH + v_TPI1 + v_sinkGAP;
ADP	- 2.*v_ADK1 + v_GLK + v_ATPase + v_PFK - v_PGK - v_PYK + v_TPS1 - v_mito;
AMP	+ v_ADK1;
DHAP	+ v_ALD - v_TPI1 - v_G3PDH;
GLYC3P	+ v_G3PDH - v_HOR2 - v_RHR2;
GLYCEROL	+ v_HOR2 + v_RHR2 - v_GLYCEROLtransport;
ETOH	+ v_ADH - v_ETOHtransport;
G1P	- v_PGM1 - v_UGP;
UDP_GLC	+ v_UGP - v_TPS1 - v_glycSynth;
TRE	+ v_TPS2 - v_NTH1 - v_AGT1 - v_vacuoleT;
T6P	+ v_TPS1 - v_TPS2;
PI	- v_GAPDH + v_ATPase + v_HOR2 + 2.* v_TPS1 + 1.* v_TPS2 - v_mito + v_vacuolePi - 1/2 * v_glycDeg;
ETOHec	+ v_ETOHtransport * Cx *bmf - ETOHec*Fout/Vbroth;
GLYCec	+ v_GLYCEROLtransport * Cx *bmf - GLYCec*Fout/Vbroth;
GLCec	Fin*GLCin/Vbroth - Fout*GLCec/Vbroth - v_GLT*bmf*Cx + v_SUC + 2.*v_ATH1ec*bmf*Cx;
TREec	- Fout*TREec/Vbroth + v_AGT1*bmf*Cx - v_ATH1ec*bmf*Cx;
TREvac	- v_ATH1vac + v_vacuoleT;
Vbroth	+ Fin - Fout;
Glycogen_cyt	v_glycSynth - v_glycDeg;
