## supplementary_materials for "Using kinetic modelling to infer adaptations in *Saccharomyces cerevisiae* carbohydrate storage metabolism to feast famine regimes": S3_Appendix.xlsx

### Sheet: parameter set
parameters
enzyme	name	Lao et. al. 2022	This work	reference	units	Source_paper
ADH	K_{eq,R}	6.84865e-05		6.9e-05		Teusink et. al. 2000
ADH	K_{i,ACE}	0.643101		1.1	mM	Teusink et. al. 2000
ADH	K_{i,ETOH}	59.6935		90	mM	Teusink et. al. 2000
ADH	K_{i,NAD}	0.96771		0.92	mM	Teusink et. al. 2000
ADH	K_{i,NADH}	0.0316265		0.031	mM	Teusink et. al. 2000
ADH	K_{M,ACE}	1.13219		1.11	mM	Teusink et. al. 2000
ADH	K_{M,ETOH}	4.89696		17	mM	Teusink et. al. 2000
ADH	K_{M,NAD}	0.153375		0.17	mM	Teusink et. al. 2000
ADH	K_{M,NADH}	0.120755		0.11	mM	Teusink et. al. 2000
ADH	K_{cat}	13.2581		13.5	s^{-1}	Teusink et. al. 2000
FBA	K_{M,DHAP}	0.0299855		2.4	mM	Teusink et. al. 2000
FBA	K_{eq}	0.122278		0.069		Teusink et. al. 2000
FBA	K_{M,F16bP}	0.68719		0.451	mM	Smallbone et. al., 2013
FBA	K_{M,GAP}	3.5582		2	mM	Teusink et. al. 2000
FBA	K_{cat}	4.40667		3.15	s^{-1}	van Eunen et. al., 2012
ENO	K_{M,2PG}	0.0566983		0.043	mM	Teusink et. al. 2000
ENO	K_{eq}	4.35895		4.011		Teusink et. al. 2000
ENO	K_{M,PEP}	0.483134		0.5	mM	Teusink et. al. 2000
ENO	K_{cat}	3.30182		5.95	s^{-1}	van Eunen et. al., 2012
TDH	K_{eq}	0.00542712		0.0056		Teusink et. al. 2000
TDH	K_{M,GAP}	0.5145		0.459	mM	Smallbone et. al., 2013
TDH	K_{M,BPG}	0.907622		0.908	mM	Smallbone et. al., 2013
TDH	K_{M,NAD}	1.17751		2.92	mM	van Eunen et. al., 2012
TDH	K_{M,NADH}	0.0418722		0.022	mM	van Eunen et. al., 2012
TDH	K_{M,Pi}	0.773126		1.5	mM	Byers et al., 1982
TDH	K_{cat}	78.6422		30.98	s^{-1}	van Eunen et. al., 2012
HXK	K_{M,ADP}	0.349199		0.23	mM	Teusink et. al. 2000
HXK	K_{M,ATP}	0.0930703		0.15	mM	Teusink et. al. 2000
HXK	K_{eq}	3721.26		3800		Teusink et. al. 2000
HXK	K_{M,G6P}	34.7029		30	mM	Teusink et. al. 2000
HXK	K_{M,GLC}	0.348311	0.11	0.08	mM	Teusink et. al. 2000
HXK	K_{i,T6P}	0.00727586	0.0183	0.2	mM	Smallbone et. al., 2013
HXK	K_{cat}	6.25481	15.75	0.95	s^{-1}	van Eunen et. al., 2012
GLT	K_{M,Glc}	1.00779	0.9	1.1918	mM	Teusink et. al. 2000
GLT	V_{max}	8.13268	1.7	0.734	mM s^{-1}	van Eunen et. al., 2012
GLT	K_{eq}	1		1		Teusink et. al. 2000
GLT	k_{i}	0.91		0.91		Teusink et. al. 2000
PDC	K_{i,Pi}	9.42943		14.7	mM	This study
PDC	K_{M,PYR}	12.968		8.5	mM	Smallbone et. al., 2013
PDC	n_{Hill}	0.72425		1.9		Teusink et. al. 2000
PDC	K_{cat}	8.3613		12.2	s^{-1}	Smallbone et. al., 2013
PFK	C_{i,AMP}	0.0286731		0.0845		Teusink et. al. 2000
PFK	C_{ATP}	1.28218		3		Teusink et. al. 2000
PFK	C_{i,F1BP}	2.36384		0.397		Teusink et. al. 2000
PFK	C_{i,F2BP}	0.0282527		0.0174		Teusink et. al. 2000
PFK	C_{i,ATP}	40.3824		100		Teusink et. al. 2000
PFK	K_{AMP}	0.010031		0.095	mM	Teusink et. al. 2000
PFK	K_{ATP}	1.99706		0.71	mM	Teusink et. al. 2000
PFK	K_{F16bP}	0.0436731		0.111	mM	Teusink et. al. 2000
PFK	K_{F26bP}	0.00124085		0.000682	mM	Teusink et. al. 2000
PFK	K_{R,F6P}	0.0588897		0.1	mM	Teusink et. al. 2000
PFK	K_{R,ATP}	4.93318		0.65	mM	Teusink et. al. 2000
PFK	L	1.38862		0.66		Teusink et. al. 2000
PFK	gR	1.81266		5.12		Teusink et. al. 2000
PFK	K_{cat}	8.78264		0.71	s^{-1}	van Eunen et. al., 2012
PGI	K_{eq}	0.956376		0.2586		Teusink et. al. 2000
PGI	K_{M,F6P}	7.24333		0.307	mM	Smallbone et. al., 2013
PGI	K_{M,G6P}	7.99872		1.0257	mM	Smallbone et. al., 2013
PGI	K_{cat}	2.32146		13.4667	s^{-1}	van Eunen et. al., 2012
PGK	K_{eq}	3234.83		3200		Teusink et. al. 2000
PGK	K_{M,ADP}	0.206372		0.2	mM	Teusink et. al. 2000
PGK	K_{M,ATP}	0.28593		0.3	mM	Teusink et. al. 2000
PGK	K_{M,BPG}	0.00313056		0.003	mM	Teusink et. al. 2000
PGK	K_{M,3PG}	0.47595		0.53	mM	Teusink et. al. 2000
PGK	K_{cat}	55.1626		44.5	s^{-1}	van Eunen et. al., 2012
PGM	K_{M,2PG}	0.0750125		0.08	mM	Teusink et. al. 2000
PGM	K_{M,3PG}	1.41513		1.2	mM	Teusink et. al. 2000
PGM	K_{eq}	0.119288		0.19		Teusink et. al. 2000
PGM	K_{cat}	11.3652		14.2667	s^{-1}	van Eunen et. al., 2012
PYK	K_{M,ADP}	0.243		0.243	mM	Smallbone et. al., 2013
PYK	K_{i,ATP}	9.3		9.3	mM	Teusink et. al. 2000
PYK	K_{a,F16bP}	0.173193		0.2	mM	Teusink et. al. 2000
PYK	K_{M,PEP}	0.281		0.281	mM	Smallbone et. al., 2013
PYK	L	60000		60000		Teusink et. al. 2000
PYK	n_{Hill}	4		4		Teusink et. al. 2000
PYK	K_{cat}	9.3167		9.3167	s^{-1}	van Eunen et. al., 2012
TPI	K_{M,DHAP}	1.28872		6.45	mM	Smallbone et. al., 2013
TPI	K_{eq}	0.0515082		0.0391		Teusink et. al. 2000
TPI	K_{M,GAP}	8.84829		5.25	mM	Smallbone et. al., 2013
TPI	K_{cat}	16.1694		78.396	s^{-1}	Teusink et. al. 2000
PGM1	K_{eq}	21.3955	4.08	0.166667		Smallbone et. al., 2011
PGM1	K_{M,G1P}	0.065262	0.1316	0.023	mM	Smallbone et. al., 2011
PGM1	K_{M,G6P}	0.0323886	0.0154	0.05	mM	Smallbone et. al., 2011
PGM1	K_{cat}	8.45741	4.1018	100	s^{-1}	Smallbone et. al., 2011
mitoNADH	V_{max}	0.240135		1	mM s^{-1}	This study
mitoNADH	K_{M,NADH}	0.001		0.1	mM	This study
etohT	K	0.0328046		0.1	s^{-1}	This study
GPD	K_{i,ADP}	1.10695		2	mM	Cronwright et. al., 2002
GPD	K_{i,ATP}	0.557256		0.73	mM	Cronwright et. al., 2002
GPD	K_{M,DHAP}	2.70407		0.54	mM	Cronwright et. al., 2002
GPD	K_{eq}	10265.7		10000		Cronwright et. al., 2002
GPD	K_{i,F16bP}	12.7519		4.8	mM	Cronwright et. al., 2002
GPD	K_{M,G3P}	3.2278		1.2	mM	Cronwright et. al., 2002
GPD	K_{M,NAD}	0.690249		0.93	mM	Cronwright et. al., 2002
GPD	K_{M,NADH}	0.0322009		0.023	mM	Cronwright et. al., 2002
GPD	K_{cat}	1.70645		1.169	s^{-1}	Cronwright et. al., 2002
HOR2	K_{M,G3P}	2.58438		5.99	mM	This study
HOR2	K_{i,Pi}	2.54905		1	mM	Cronwright et. al., 2002
HOR2	K_{cat}	1.27481		0.5	s^{-1}	Cronwright et. al., 2002
glycT	K	0.100122		0.1	s^{-1}	This study
mitoATP	V_{max}	1.6034		1	mM s^{-1}	This study
mitoATP	K_{M,ADP}	0.339407		0.5	mM	This study
mitoATP	K_{M,Pi}	0.456789		1	mM	This study
AMD1	V_{max}	7.87709		4	mM s^{-1}	This study
AMD1	K_{M,AMP}	3.27552		0.3	mM	This study
AMD1	K_{Pi}	0.566431		0.35	mM	This study
ADE13 ADE12	K	0.031491		0.05	s^{-1}	This study
ISN1	K	0.365424		0.1	s^{-1}	This study
PNP1	K	0.00446333		0.03	s^{-1}	This study
HPT1	K	0.0336784		0.02	s^{-1}	This study
TPS2	K_{M,T6P}	0.36861	0.2427	0.5	mM	Smallbone et. al., 2011
TPS2	K_{cat}	28.4097	20.752	81.45	s^{-1}	Smallbone et. al., 2011
TPS2	K_{M,Pi}	0.702338	0.6991	1	mM	This study
NTH1	K_{M,TRE}	2.10873	0.13	2.99	mM	Smallbone et. al., 2011
NTH1	K_{cat}	4.51319	284.25	100	s^{-1}	Smallbone et. al., 2011
TPS1	K_{M,G6P}	4.5359	0.4422	3.8	mM	Smallbone et. al., 2011
TPS1	K_{M,UDPGlc}	0.126816	0.11	0.886	mM	Smallbone et. al., 2011
TPS1	K_{cat}	9616.42	13662	1000	s^{-1}	Smallbone et. al., 2011
TPS1	K_{i,Pi}	0.789018	0.2863	1	mM	This study
TPS1	K_{M,F6P}	1.56312	0.7116	1	mM	This study
ATPase	K	0.0346314		0.12	mM s^{-1}	This study
vacPi	K	0.169922		0.17	mM s^{-1}	This study
vacPi	Pi_{vac}	10		10	mM	This study
vacPi	K_{eq}	0.267576		0.45		Smallbone et. al., 2013
ADK1	K	77.3163		100	mM s^{-1}	Smallbone et. al., 2013
Added parameters in Y3M2 model: implementation on feast famine regime, growth on substrate glucose.
UGP	K_{UTP}		0.9797	0.11	mM	Smallbone et. al., 2011
UGP	K_{i,UTP}		0.2387	0.11	mM	Smallbone et. al., 2011
UGP	K_{G1P}		0.1321	0.32	mM	Smallbone et. al., 2011
UGP	K_{i,UDPGlc}		0.0163	0.035	mM	Smallbone et. al., 2011
UGP	K_{cat}		1442.7		s^{-1}	This work
ATH1	K_{TRE}		6162.4	4.7	mM	Mittenbühler and Holzer, 1988
ATH1	K_{cat}		546.77	421000	s^{-1}	Mittenbühler and Holzer, 1988 + This work
ATH1	[ATH1]ec		0.0018		mM	This work
ATH1	[ATH1]vac		0.000196		mM	This work
AGT1	K_{TRE,ec}		0.6846	4	mM	Stambuk et. al. 1998
AGT1	K_{cat}		476.46	17413	s^{-1}	Postma et. al., 1990 + This work
AGT1	K_{TRE,ic}		0.0855	4	mM	Stambuk et. al. 1998
AGT1	K_{eq}		7.3			This work
AGT1	K_{i,UDPG}		18.09		mM	This work
AGT1	[AGT]		6.7e-05		Mm	This work
vacT	V_{max}		6.67e-05		mM s^{-1}	This work
vacT	K_{TRE}		2.83	20	mM	Martinoia et. al., 2000
vacT	K_{eq}		1			This work
Parameters used for extracellualr mass balances
Biomass concentration	Cx		3.639		g_{DW} L_{bioreactor}^{-1}
Biomass volume fraction	bmf		0.002		L_{bireactor} g_{DW}^{-1}
Incoming flux	Fin	deppends on feeding (see S5_Appendix).			L_{bireactor} s^{-1}
Outgoing flux	Fout	deppends on feeding (see S5_Appendix).
Broth volume	Vbroth		3.894		L_{bioreactor}
A conversion factor was applied to properly consider the exchange rate of a metabolite in the extracellular mass balances.
This affected extracellular glucose, trehalose, glycogen and ethanol.
The conversion factor consisted on, for instance, if considering the effect of v_GLT on the extracellular mass balance, expressing in the following way:
v_GLT * bmf * Cx
v_GLT was expressed in mmol_{GLC} L_{cytosol}^{-1} s^{-1}
bmf in L_{cytosol} g_{DW}^{-1} (cell density)
Cx in g_{DW} L_{bioreactor}^{-1}
Therefore, multiplying the 3 variables v_GLT is expressed in mmol_{GLC} L_{bioreactor}^{-1} s^{-1}
Being appropriate for the extracellular mass balance.
