## supplementary_materials for "Using kinetic modelling to infer adaptations in *Saccharomyces cerevisiae* carbohydrate storage metabolism to feast famine regimes": S4_Appendix.xlsx

### Sheet: summary_reaction_rates
Rate equations
reaction	Enzyme or reaction name	EC number	Model pathway	kinetic type	allostery	reversibility	Enzyme concentration included	Reference		Notes
v_HXT	Hexose transporter		Glycolysis	Facilitated diffusion	No	Yes	No	Tesuink et al., 2000		Under kinetic type, MM stands for Michaelis Menten.
v_HXK / v_GLK	Hexokinase / Glucokinase	2.7.1.1 / 2.7.1.2	Glycolysis	MM bi-bi	Inhibition T6P.	Yes	Yes	van Eunen et al., 2012		Under kinetic type, MA stands for Mass Action.
v_PGI	Phosphoglucose isomerase	5.3.1.9	Glycolysis	MM uni-uni	No	Yes	Yes	Tesuink et al., 2000		Under kinetic type, phenomenological refers to reactions where a function was defined to closely ressemble experimental data, without enzymatic evidence.
v_PFK	Phosphofructokinase	2.7.1.11	Glycolysis	Specific	Activation F6P, AMP. Inhibition AMP.	No	Yes	Tesuink et al., 2000		When enzyme concentrations are included, K_{cat}*[E] was used in place of V_{max}.
v_ALD	Aldolase	4.1.2.13	Glycolysis	MM uni-bi	No	Yes	Yes	Tesuink et al., 2000
v_TPI	Triose-phosphate isomerase	5.3.1.1	Glycolysis	MM uni-uni	No	Yes	Yes	Smallbone et al., 2013
v_GAPDH	Glyceraldehyde 3-phosphate dehydrogenase	1.2.1.12	Glycolysis	MM ordered bi-tri	No	Yes	Yes	van Heerden et al., 2014
v_PGK	Phosphoglycerate kinase	2.7.2.3	Glycolysis	MM bi-bi	No	Yes	No	Tesuink et al., 2000
v_PGM	Phosphoglycerate mutase	5.4.2.11	Glycolysis	MM uni-uni	No	Yes	Yes	Tesuink et al., 2000
v_ENO	Enolase	4.2.1.11	Glycolysis	MM uni-uni	No	Yes	Yes	Tesuink et al., 2000
v_PYK	Pyruvate kinase	2.7.1.40	Glycolysis	Hill	Yes. FBP activation.	No	Yes	van Heerden et al., 2014
v_PDC	Pyruvate decarboxylase	4.1.1.1	Glycolysis	Hill	No	No	Yes	Tesuink et al., 2000
v_ADH	Alcohol dehydrogenase	1.1.1.1	Glycolysis	MM ordered bi-bi	No	Yes	No	Tesuink et al., 2000
v_EtohT	Ethanol transport		Glycolysis	Diffusion	No	Yes	No	This work
v_G3PDH	Glyceraldehyde 3-phosphate dehydrogenase	1.2.1.12	Glycerol branch	MM bi-bi	Yes. Activation FBP, ATP, ADP.	Yes	Yes	Cronwright et al., 2002
v_HOR2	Glycerol 3-phosphatases	3.1.3.21	Glycerol branch	MM uni	Yes. Activation Pi.	No	No	Cronwright et al., 2002
v_GlycT	Glycerol transport		Glycerol branch	Diffusion	No	Yes	No	Cronwright et al., 2002
v_PGM1	Phosphoglucomutase	5.4.2.2	Trehalose cycle	MM uni-uni	No	Yes	Yes	Smallbone et al., 2011
v_UDP	UGP-glucose phosphorylase	2.7.7.9	Trehalose cycle	MM bi	No	No	Yes	Smallbone et al., 2011
v_TPS1	T6P synthase	2.4.1.15	Trehalose cycle	MM bi	Yes. Activation F6P, Inhibition Pi.	No	Yes	Smallbone et al., 2011
v_TPS2	T6P phosphatase	3.1.3.12	Trehalose cycle	MM bi	Yes. Inhibition Pi.	No	Yes	Smallbone et al., 2011
v_NTH1	Neutral trehalase	3.2.1.28	Trehalose cycle	MM uni	No	No	Yes	Smallbone et al., 2011
v_ATH1	Acid trehalase	3.2.1.28	Trehalose cycle	MM uni	No	No	Yes	This work
v_AGT1	Trehalose symport		Trehalose cycle	MM uni-uni	Yes. Inhibition UDP,Glc	Yes	Yes	This work
v_vacT	Vacuolar transport		Trehalose cycle	Facilitated diffusion	No	Yes	No	This work
v_glycSynth	Glycogen synthase	2.4.1.186	Glycogen metabolism	Phenomenological	No	No	No	This work
v_glycDeg	Glycogen degradation	2.4.1.1	Glycogen metabolism	Phenomenological	No	No	No	This work
v_NADHmito	Mitochondrial NADH recycle		Cofactor metabolism	MM uni	No	No	No	This work
v_NADmito	Mitochondrial NAD recycle		Cofactor metabolism	MM uni	No	No	No	This work
v_ATPmito	Mitchondrial ATP synthesis		Cofactor metabolism	MM uni	No	No	No	This work
v_ATPase	ATP maintenance		Cofactor metabolism	MA	No	No	No	This work
v_ADK1	Adenylate kinase	2.7.4.3	Cofactor metabolism	MA	No	Yes	No	Smallbone et al., 2013
v_vacPi	Vacuolar Pi import		Cofactor metabolism	MA	No	Yes	No	van Heerden et al., 2014
